# Flow-cytometric microglial sorting coupled with quantitative proteomics identifies moesin as a highly-abundant microglial protein with relevance to Alzheimer’s disease

**DOI:** 10.1101/802694

**Authors:** Sruti Rayaprolu, Tianwen Gao, Hailian Xiao, Supriya Ramesha, Laura D. Weinstock, Jheel Shah, Duc M. Duong, Eric B. Dammer, James A. Webster, James J. Lah, Levi B. Wood, Ranjita Betarbet, Allan I. Levey, Nicholas T. Seyfried, Srikant Rangaraju

**Affiliations:** Department of Neurology, Emory University, Atlanta, GA 30322, USA; Department of Biochemistry, Emory University, Atlanta, GA 30322, USA; School of Medicine, Emory University, Atlanta, GA 30322, USA; Xiangya Hospital, Central South University, Changsha, Hunan, 410008, China; Parker H. Petit Institute for Bioengineering and Bioscience, Wallace H. Coulter Department of Biomedical Engineering, and Georgia W. Woodruff School of Mechanical Engineering, Georgia Institute of Technology, Atlanta, GA, 30332 USA

**Keywords:** microglia, proteomics, mass spectrometry, FACS, MACS, Alzheimer’s disease

## Abstract

**Background:** Proteomic characterization of microglia provides the most proximate assessment of functionally relevant molecular mechanisms of neuroinflammation. However, microglial proteomics studies have been limited by low cellular yield and contamination by non-microglial proteins using existing enrichment strategies.

**Methods:** We coupled magnetic-activated cell sorting (MACS) and fluorescence activated cell sorting (FACS) of microglia with tandem mass tag-mass spectrometry (TMT-MS) to obtain a highly-pure microglial proteome and identified a core set of highly-abundant microglial proteins in adult mouse brain. We interrogated existing human proteomic data for Alzheimer’s disease (AD) relevance of highly-abundant microglial proteins and performed immuno-histochemical and *in-vitro* validation studies.

**Results:** Quantitative multiplexed proteomics by TMT-MS of CD11b+ MACS-enriched (*N* = 5 mice) and FACS-isolated (*N* = 5 mice), from adult wild-type mice, identified 1,791 proteins. A total of 203 proteins were highly abundant in both datasets, representing a core-set of highly abundant microglial proteins. In addition, we found 953 differentially enriched proteins comparing MACS and FACS-based approaches, indicating significant differences between both strategies. The FACS-isolated microglia proteome was enriched with cytosolic, endoplasmic reticulum, and ribosomal proteins involved in protein metabolism and immune system functions, as well as an abundance of canonical microglial proteins. Conversely, the MACS-enriched microglia proteome was enriched with mitochondrial and synaptic proteins and higher abundance of neuronal, oligodendrocytic and astrocytic proteins. From the 203 consensus microglial proteins with high abundance in both datasets, we confirmed microglial expression of moesin (Msn) in wild-type and 5xFAD mouse brains as well as in human AD brains. Msn expression is nearly exclusively found in microglia that surround Aβ plaques in 5xFAD brains. In *in-vitro* primary microglial studies, Msn silencing by siRNA decreased Aβ phagocytosis and increased lipopolysaccharide-induced production of the pro-inflammatory cytokine, tumor necrosis factor (TNF). In network analysis of human brain proteomic data, Msn was a hub protein of an inflammatory co-expression module positively associated with AD neuropathological features and cognitive dysfunction.

**Conclusions:** Using FACS coupled with TMT-MS as the method of choice for microglial proteomics, we define a core set of highly-abundant adult microglial proteins. Among these, we validate Msn as highly-abundant in plaque-associated microglia with relevance to human AD.
