## Supplemental Table 2 for "Flow-cytometric microglial sorting coupled with quantitative proteomics identifies moesin as a highly-abundant microglial protein with relevance to Alzheimer’s disease"

### Sheet: Sheet1
Table S2: GO Elite analysis of 953 significantly differentially expressed proteins between MACS-enriched and FACS-isolated mouse microglia proteomes.
Ontology-ID	Ontology Name	Ontology Type	Number Changed	Number Measured	Number in Ontology	Percent Changed	Percent Present	Z Score	FisherExactP	AdjustedP	redundant with terms	inverse redundant	gene symbols	AVG-kME	STDEV-kME
GO:0051169	nuclear transport	biological_process	25	47	236	53.1915	19.9153	2.02867	0.0485679	0.903771			Anp32a|Calr|Cdc42|Cfl1|Ddx39b|Eif5a|Kpna3|Kpnb1|Mapk1|Mapk3|Nras|Rab1|Rab10|Rab11b|Rab14|Rab1b|Rab5c|Rab7|Rab8b|Rac1|Ralb|Rap1a|Rhoa|Rhog|Xpo1
GO:0043067	regulation of programmed cell death	biological_process	56	117	969	47.8632	12.0743	2.04716	0.0488542	0.903771			Aars|Acaa2|Ada|Aif1|Angpt1|Anxa5|Api5|Bag1|Camk1d|Cat|Ccar1|Cfdp1|Cst3|Cstb|Ctnna1|Ctnnbl1|Eif5a|Fcer1g|Glo1|Gpi1|Gspt1|Hsp90b1|Ifi204|Itgb1|Lcn2|Ldha|Mtdh|Nckap1l|Park7|Pdia3|Plcg2|Pnp|Ppp2r1a|Ppp2r4|Ppt1|Prdx1|Prdx2|Prex1|Prkcd|Ptma|Ptpn6|Pycard|Rac1|Rhoa|Rps3|Serinc3|Set|Tgm2|Tpt1|Ube2v2|Vav1|Vcp|Ybx1|Ywhab|Ywhae|Ywhah
GO:0006417	regulation of translation	biological_process	17	29	150	58.6207	19.3333	2.18937	0.0343281	0.789554			Aco1|Calr|Eefsec|Eif5a|Eif5b|Mapk1|Mapk3|Pa2g4|Pcbp1|Poldip3|Ppp1ca|Qk|Rbm3|Rps4x|Rps5|Rps9|Sarnp
GO:0010562	positive regulation of phosphorus metabolic process	biological_process	10	15	224	66.6667	6.69643	2.20958	0.0336245	0.789554	positive regulation of protein metabolic process		Abi1|Aif1|Angpt1|Cdc42|Hcls1|Itgb1|Lyn|Nckap1l|Pak2|Ppp2r4
GO:0046460	neutral lipid biosynthetic process	biological_process	5	6	37	83.3333	16.2162	2.23206	0.0361216	0.789554	glycerolipid biosynthetic process|organic ether metabolic process		Acly|Acsl5|Gpd1|Hsd17b12|Lpin2
GO:0019321	pentose metabolic process	biological_process	5	6	17	83.3333	35.2941	2.23206	0.0361216	0.789554			Dcxr|Pgd|Pgls|Prps2|Taldo1
GO:0009156	ribonucleoside monophosphate biosynthetic process	biological_process	5	6	26	83.3333	23.0769	2.23206	0.0361216	0.789554			Ada|Atic|Hprt|Prps2|Umps
GO:0007030	Golgi organization	biological_process	5	6	27	83.3333	22.2222	2.23206	0.0361216	0.789554			Cltc|Ctbp1|Gorasp2|Nsfl1c|Tmed10
GO:0006888	ER to Golgi vesicle-mediated transport	biological_process	5	6	39	83.3333	15.3846	2.23206	0.0361216	0.789554	endoplasmic reticulum|establishment of protein localization		Rab1|Sec22b|Sec31a|Vcp|Ykt6
GO:0006282	regulation of DNA repair	biological_process	5	6	29	83.3333	20.6897	2.23206	0.0361216	0.789554			Apex1|Pnp|Rps3|Ube2n|Ube2v2
GO:0031589	cell-substrate adhesion	biological_process	8	11	79	72.7273	13.9241	2.3033	0.0286466	0.72346			Angpt1|Coro1a|Epdr1|Itgb1|Itgb2|Rac1|Rhoa|Rpl29
GO:0070661	leukocyte proliferation	biological_process	6	7	51	85.7143	13.7255	2.54104	0.0161265	0.501111	immune system process		Dock2|Hprt|Itgam|Itgb2|Prdx2|Prkcd
GO:0009615	response to virus	biological_process	9	12	140	75	8.57143	2.56843	0.0149168	0.474451			Cct5|Gtf2f1|Lcn2|Psma2|Rps15a|Samhd1|Tmem173|Tpt1|Xpo1
GO:0044267	cellular protein metabolic process	biological_process	125	271	2345	46.1255	11.5565	2.64285	0.00958662	0.343843			Aars|Abi1|Abi3|Acp1|Adh5|Adprh|Arrb1|Asph|Bag1|Calr|Camk1d|Cand1|Canx|Cct2|Cct4|Cct5|Cct6a|Cct7|Cct8|Cfl1|Cops5|Csf1r|Cul3|Ddost|Dnajb1|Dnajc8|Eef1a1|Eef1b2|Eef1d|Eef1g|Eef2|Eefsec|Eif1|Eif2s2|Eif2s3x|Eif3a|Eif3l|Eif4a1|Eif5a|Eif5b|Eprs|Gapdh|Gm10020|Gspt1|Hsp90aa1|Hsp90ab1|Hsp90b1|Itgam|Lyn|Mapk1|Mapk3|Mlec|Mogs|Nars|Nmt1|Otub1|P4hb|Pak2|Parp1|Pcnp|Pdia3|Pigt|Ppia|Ppib|Ppid|Ppp1ca|Ppp2r1a|Ppt1|P…
GO:0050730	regulation of peptidyl-tyrosine phosphorylation	biological_process	8	10	103	80	9.70874	2.66834	0.0171092	0.520015			Angpt1|Hcls1|Itgb1|Itgb2|Lyn|Pak2|Prkcd|Ptpn6
GO:0045017	glycerolipid biosynthetic process	biological_process	8	10	105	80	9.52381	2.66834	0.0171092	0.520015		neutral lipid biosynthetic process	Acly|Acsl5|Gpd1|Hsd17b12|Impa1|Lpcat2|Lpin2|Pigt
GO:0042692	muscle cell differentiation	biological_process	8	10	77	80	12.987	2.66834	0.0171092	0.520015			Acadm|Bin1|Calr|Itgb1|Lgals1|Mbnl1|Mtpn|Qk
GO:0045785	positive regulation of cell adhesion	biological_process	7	8	99	87.5	8.08081	2.8211	0.00706959	0.286274			Angpt1|Hsd17b12|Itgb1|Lgals1|Nckap1l|Tgm2|Vav1
GO:0008406	gonad development	biological_process	7	8	90	87.5	8.88889	2.8211	0.00706959	0.286274			Cst3|Ctnna1|Ctsl|Eif2s2|Idh1|Sall1|Sgpl1
GO:0002768	immune response-regulating cell surface receptor signaling pathway	biological_process	7	8	62	87.5	12.9032	2.8211	0.00706959	0.286274	immune system process		Fcer1g|Lyn|Mapk1|Nckap1l|Plcg2|Ptpn6|Ube2n
GO:0030029	actin filament-based process	biological_process	36	64	254	56.25	25.1969	2.89144	0.00563482	0.24201			Actc1|Aif1|Arpc4|Arrb1|Calr|Cap1|Capza2|Capzb|Cdc42|Cfl1|Coro1a|Coro1b|Csrp1|Cul3|Diap2|Elmo1|Flna|Fmnl1|Fscn1|Gsn|Hsp90b1|Itgb1|Lcp1|Myh9|Nckap1l|Pak2|Pfn1|Plek|Rac1|Rap1gds1|Rhoa|Rhog|S100a9|Sun2|Tln1|Wasf2
GO:0016477	cell migration	biological_process	23	37	364	62.1622	10.1648	2.92569	0.00559832	0.241984			Cap1|Cfl1|Clasp2|Coro1a|Cul3|Fcer1g|Fmnl1|Fscn1|Gja1|Hsp90aa1|Il16|Itgam|Itgb1|Itgb2|Myh9|Nckap1l|Rac1|Rhog|S100a9|Sgpl1|Tubb2b|Wasf2|Ywhae
GO:0051054	positive regulation of DNA metabolic process	biological_process	11	14	84	78.5714	16.6667	3.05101	0.00391122	0.180639			Anxa3|Apex1|Calr|Cdc42|Cst3|Nras|Pfn1|Pnp|Rac1|Ube2n|Ube2v2
GO:0035303	regulation of dephosphorylation	biological_process	6	6	38	100	15.7895	3.07048	0.00344912	0.17101			Hsp90b1|Nckap1l|Plek|Ppp2r4|Ywhab|Ywhae
GO:0031100	organ regeneration	biological_process	8	9	55	88.8889	16.3636	3.07879	0.00305474	0.158447			Angpt1|Anxa3|Atic|Eif4a1|Lcp1|Nrf1|Prps2|Ugt1a1
GO:0006081	cellular aldehyde metabolic process	biological_process	8	9	31	88.8889	29.0323	3.07879	0.00305474	0.158447			Adh5|Aldh9a1|Glo1|Gpi1|Idh1|Idh2|Taldo1|Tpi1
GO:0002376	immune system process	biological_process	43	77	795	55.8442	9.68553	3.10979	0.00258067	0.143814		immune response-regulating cell surface receptor signaling pathway|leukocyte proliferation	Ada|Anxa3|Ap3b1|Bcap31|C1qa|Cd180|Chd7|Coro1a|Ctnnbl1|Ddost|Dock2|Fcer1g|Fyb|Gm4737|Hprt|Il16|Itgam|Itgb2|Lcn2|Lcp1|Lyn|Mapk1|Mapk3|Myo1f|Ncf1|Nckap1l|Plcg2|Pnp|Prdx1|Prdx2|Prkcd|Psmb8|Psme1|Psme2|Ptpn6|Rac1|Rps6ka1|Rps6ka5|S100a9|Samhd1|Tmem173|Ube2n|Vav1
GO:0045184	establishment of protein localization	biological_process	79	156	905	50.641	17.2376	3.1416	0.00189039	0.115881		ER to Golgi vesicle-mediated transport	Ap1b1|Ap3b1|Arcn1|Arf3|Arf5|Arrb1|Bcap31|Calr|Cdc42|Cfl1|Chmp2b|Chmp4b|Cltc|Copb2|Copg2|Copz1|Cse1l|Eif5a|Erp29|Flna|Gdi2|Hsp90aa1|Hspa4|Itgb1|Kpna3|Kpnb1|Lman2|Lyn|M6pr|Mapk1|Mapk3|Myh9|Naca|Nasp|Ncf1|Necap2|Nras|Nutf2|Pcna|Pdcd6ip|Plek|Pnp|Ppt1|Rab1|Rab10|Rab11b|Rab14|Rab1b|Rab5c|Rab7|Rab8b|Rac1|Ralb|Ranbp3|Rap1a|Rhoa|Rhog|Rrbp1|S100a13|Sec22b|Sec31a|Snx1|Snx12|Snx2|Snx3|Snx5|Srp72|Stx12|Stx7|T…
GO:0035556	intracellular signal transduction	biological_process	46	83	984	55.4217	8.43496	3.15387	0.00247513	0.143704			Akr1b3|Arf3|Arf5|Arhgdia|Cdc42|Chd4|Elmo1|Flna|Gdi2|Gnb2l1|Gsn|Hmha1|Ifi204|Lyn|Mapk1|Mapk3|Nras|P2ry12|Pebp1|Plcg2|Plek|Prex1|Prkcd|Ptpn6|Rab1|Rab10|Rab11b|Rab14|Rab1b|Rab5c|Rab7|Rab8b|Rac1|Ralb|Rap1a|Rhoa|Rhog|Rps6ka1|Rps6ka5|Tgm2|Trim28|Twf2|Vav1|Wasf2|Ywhab|Ywhaq
GO:0006414	translational elongation	biological_process	34	57	118	59.6491	48.3051	3.25813	0.00139375	0.0883743			Eef1a1|Eef1b2|Eef1d|Eef1g|Eef2|Eefsec|Gm8730|Rpl10a|Rpl12|Rpl13|Rpl18a|Rpl19|Rpl27a|Rpl28|Rpl29|Rpl3|Rpl32|Rpl35|Rpl4|Rpl5|Rpl6|Rpl7|Rpl7a|Rpl8|Rplp2|Rps15a|Rps20|Rps21|Rps3|Rps4x|Rps5|Rps8|Rps9|Tcea1
GO:0018904	organic ether metabolic process	biological_process	14	17	96	82.3529	17.7083	3.6864	0.000521295	0.0408731		intramolecular oxidoreductase activity, transposing S-S bonds|neutral lipid biosynthetic process	Acly|Acsl5|Cat|Dbi|Gpd1|Hsd17b12|Lpin2|P4hb|Pdia3|Pdia4|Pdia6|Tmx3|Txn1|Txnl1
GO:0009894	regulation of catabolic process	biological_process	39	62	456	62.9032	13.5965	3.93871	0.000153985	0.0154974			Acsl5|Arhgap25|Arhgdia|Arhgdib|Arrb1|Bin1|Cdc42|Cisd2|Cst3|Dbi|Dock2|Flna|Gdi2|Git2|Gja1|Hmha1|Hsp90ab1|Mtdh|Nckap1l|Pgam1|Ppp1ca|Psmd1|Psmd2|Psmd3|Rad23b|Rangap1|Rap1gds1|Rgs10|Rhog|Serpinb1a|Serpine2|Sh3bp1|Smap2|Snx1|Sumo2|Ube2v2|Vav1|Vcp|Xpo1
GO:0051351	positive regulation of ligase activity	biological_process	23	31	84	74.1935	36.9048	4.05929	0.000105076	0.0131548	positive regulation of protein metabolic process	proteasome core complex|proteasome core complex, alpha-subunit complex|threonine-type peptidase activity	Psma1|Psma2|Psma3|Psma4|Psma5|Psma6|Psma7|Psmb1|Psmb3|Psmb4|Psmb7|Psmb8|Psmc5|Psmc6|Psmd1|Psmd12|Psmd2|Psmd3|Psmd6|Psmd8|Psme1|Psme2|Ube2n
GO:0031145	anaphase-promoting complex-dependent proteasomal ubiquitin-dependent protein catabolic process	biological_process	23	30	71	76.6667	42.2535	4.27229	3.21296e-05	0.00589372	negative regulation of protein modification process	proteasome core complex|proteasome core complex, alpha-subunit complex|threonine-type peptidase activity	Bub3|Psma1|Psma2|Psma3|Psma4|Psma5|Psma6|Psma7|Psmb1|Psmb3|Psmb4|Psmb7|Psmb8|Psmc5|Psmc6|Psmd1|Psmd12|Psmd2|Psmd3|Psmd6|Psmd8|Psme1|Psme2
GO:0010740	positive regulation of intracellular protein kinase cascade	biological_process	21	25	289	84	8.65052	4.65146	4.28391e-06	0.00144432			Akr1b3|Angpt1|Arrb1|Cdc42|Eef1d|Flna|Gja1|Hcls1|Itgb1|Lgals1|Lgals9|Lyn|Mtdh|Nras|Prkcd|Rhoa|S100a13|Tfg|Tgm2|Ube2n|Vapa
GO:0031400	negative regulation of protein modification process	biological_process	30	39	168	76.9231	23.2143	4.9179	1.29408e-06	0.000671229		anaphase-promoting complex-dependent proteasomal ubiquitin-dependent protein catabolic process|proteasome core complex|proteasome core complex, alpha-subunit complex|threonine-type peptidase activity	Arrb1|Bub3|Pebp1|Ppp2r4|Prkcd|Psma1|Psma2|Psma3|Psma4|Psma5|Psma6|Psma7|Psmb1|Psmb3|Psmb4|Psmb7|Psmb8|Psmc5|Psmc6|Psmd1|Psmd12|Psmd2|Psmd3|Psmd6|Psmd8|Psme1|Psme2|Ptpn6|Ywhab|Ywhae
GO:0051247	positive regulation of protein metabolic process	biological_process	46	68	466	67.6471	14.5923	4.95156	1.40328e-06	0.000675881		positive regulation of ligase activity|positive regulation of phosphorus metabolic process|proteasome core complex|proteasome core complex, alpha-subunit complex|threonine-type peptidase activity	Abi1|Aif1|Angpt1|Arrb1|Cdc42|Eif5a|Gja1|Hcls1|Itgb1|Lyn|Mapk1|Mapk3|Nckap1l|Pak2|Pcbp1|Poldip3|Ppp2r4|Psma1|Psma2|Psma3|Psma4|Psma5|Psma6|Psma7|Psmb1|Psmb3|Psmb4|Psmb7|Psmb8|Psmc5|Psmc6|Psmd1|Psmd12|Psmd2|Psmd3|Psmd6|Psmd8|Psme1|Psme2|Rbm3|Rps4x|Snx1|Sumo2|Ube2n|Ube2v2|Vcp
GO:0016021	integral to membrane	cellular_component	85	186	5855	45.6989	3.17677	1.99878	0.0465101	0.903771			4632428N05Rik|Abhd12|Acsl5|Arl6ip5|Asph|Atp2a2|Atp6ap1|BC017643|Bcap31|Bsn|Canx|Cd180|Cd68|Cd9|Cisd2|Ckap4|Clic1|Comt|Csf1r|Cyb5r1|Ddost|Erap1|Erlin1|Fcer1g|Fis1|Gja1|Golm1|Hsd17b12|Itgam|Itgb1|Itgb2|Lamp2|Lbr|Lman2|Lpcat2|Lrrc59|M6pr|Mlec|Mogs|Mpeg1|Mtdh|Ndufb6|Nomo1|P2ry12|P2ry13|Pgrmc2|Pigt|Pitpna|Pld4|Rpn1|Rpn2|Rrbp1|Scarb2|Sec11a|Sec22b|Serinc3|Sgpl1|Slc12a2|Slc25a11|Slc25a5|Slc3a2|Slmap|Spc…
GO:0005773	vacuole	cellular_component	27	50	252	54	19.8413	2.21337	0.0381495	0.801377			Ada|Arsb|Asah1|Atp6ap1|Cat|Cd68|Cst3|Ctsd|Ctsf|Ctsl|Ctss|Ctsz|Epdr1|Gja1|Gns|Lamp2|M6pr|Naga|Pcyox1|Ppt1|Prdx6|Rab14|Rab7|Rragb|Scarb2|Tpp1|Vps16
GO:0005770	late endosome	cellular_component	9	13	85	69.2308	15.2941	2.24602	0.0412014	0.847015			Cst3|Gja1|Lamp2|M6pr|Rab14|Rab7|Sdf4|Tpt1|Vps16
GO:0005792	microsome	cellular_component	23	41	316	56.0976	12.9747	2.2775	0.0336798	0.789554			Aco1|Atp2a2|Calr|Cbr1|Ddost|Erap1|Hmox2|Hsp90b1|Lrrc59|Nras|P4hb|Pgd|Pon3|Ptgs1|Ptrf|Rpn1|Rpn2|Sec11a|Spcs2|Taldo1|Tmed10|Ugt1a1|Vcp
GO:0005840	ribosome	cellular_component	36	67	375	53.7313	17.8667	2.52979	0.0146314	0.470436		structural constituent of ribosome	Canx|Gm10020|Gm8730|Itgam|Rpl10a|Rpl10l|Rpl12|Rpl13|Rpl14|Rpl18a|Rpl19|Rpl23a|Rpl27a|Rpl28|Rpl29|Rpl3|Rpl32|Rpl35|Rpl4|Rpl5|Rpl6|Rpl7|Rpl7a|Rpl8|Rplp2|Rps12|Rps15a|Rps2|Rps20|Rps21|Rps3|Rps4x|Rps5|Rps6ka1|Rps8|Rps9
GO:0043235	receptor complex	cellular_component	7	8	132	87.5	6.06061	2.8211	0.00706959	0.286274			Csf1r|Itgam|Itgb1|Itgb2|Lyn|Myh9|Ptpn6
GO:0000139	Golgi membrane	cellular_component	18	26	393	69.2308	6.61578	3.18898	0.00196957	0.119647			Arcn1|Bcap31|Cdc42|Copb2|Copg2|Copz1|Gja1|Gorasp2|Lman2|Lpcat2|Nras|Rac1|Sec22b|Serinc3|Stx12|Tmco1|Tmed10|Ykt6
GO:0019773	proteasome core complex, alpha-subunit complex	cellular_component	7	7	9	100	77.7778	3.3175	0.00133622	0.0874771	anaphase-promoting complex-dependent proteasomal ubiquitin-dependent protein catabolic process|cytoplasm|negative regulation of protein modification process|positive regulation of ligase activity|positive regulation of protein metabolic process|proteasome complex|proteasome core complex|threonine-type peptidase activity		Psma1|Psma2|Psma3|Psma4|Psma5|Psma6|Psma7
GO:0005794	Golgi apparatus	cellular_component	51	91	887	56.044	10.2593	3.43596	0.000829984	0.057108			Aco1|Ap1b1|Ap3b1|Arcn1|Arf3|Arf5|Arpc2|Arsb|C1qa|Calr|Cat|Ccar1|Clasp2|Copb2|Copg2|Copz1|Cul3|Diap2|Dync1h1|Gdi2|Gja1|Golm1|Gorasp2|Lman2|Lpcat2|Lyn|Mapre1|Ncf1|Nras|Nsfl1c|Pebp1|Picalm|Ppt1|Ptgs1|Rab1|Rab10|Rab1b|Rab7|Rnpep|Rragb|Sdf4|Sec22b|Serinc3|Snd1|Snx1|Stx12|Stx7|Tmco1|Tmed10|Vapb|Ykt6
GO:0005839	proteasome core complex	cellular_component	12	14	22	85.7143	63.6364	3.60122	0.000435059	0.0356149	anaphase-promoting complex-dependent proteasomal ubiquitin-dependent protein catabolic process|cytoplasm|negative regulation of protein modification process|positive regulation of ligase activity|positive regulation of protein metabolic process|proteasome complex|threonine-type peptidase activity	proteasome core complex, alpha-subunit complex|threonine-type peptidase activity	Psma1|Psma2|Psma3|Psma4|Psma5|Psma6|Psma7|Psmb1|Psmb3|Psmb4|Psmb7|Psmb8
GO:0042470	melanosome	cellular_component	28	41	81	68.2927	50.6173	3.89843	0.000140878	0.014393			Anxa6|Canx|Cltc|Ctsd|Erp29|Gm4737|Hsp90aa1|Hsp90ab1|Hsp90b1|Itgb1|P4hb|Pdcd6ip|Pdia3|Pdia4|Ppib|Prdx1|Rab7|Rac1|Rpn1|Sec22b|Slc3a2|Snd1|Sypl|Tmed10|Tpp1|Ywhab|Ywhae|Ywhaz
GO:0044432	endoplasmic reticulum part	cellular_component	46	75	681	61.3333	11.0132	4.06452	8.22934e-05	0.0123312	endoplasmic reticulum	intramolecular oxidoreductase activity, transposing S-S bonds	Acsl5|Arl6ip5|Asph|Atp2a2|Bcap31|Calr|Canx|Cisd2|Cyb5r3|Ddost|Eif5a|Erap1|Erlin1|Erp29|Hsd17b12|Hsp90b1|Lpcat2|Lpin2|Lrrc59|Mlec|Mogs|Mtdh|P4hb|Pdia3|Pdia4|Pdia6|Pigt|Ppib|Ptgs1|Rpn1|Rpn2|Rrbp1|Sec11a|Sec22b|Sec31a|Spcs2|Ssr1|Stt3a|Tmco1|Tmem173|Tmx3|Txndc12|Uggt1|Ugt1a1|Vapa|Vapb
GO:0000502	proteasome complex	cellular_component	24	32	65	75	49.2308	4.21995	5.8838e-05	0.00922661		proteasome core complex|proteasome core complex, alpha-subunit complex|threonine-type peptidase activity	Psma1|Psma2|Psma3|Psma4|Psma5|Psma6|Psma7|Psmb1|Psmb3|Psmb4|Psmb7|Psmb8|Psmc5|Psmc6|Psmd1|Psmd12|Psmd2|Psmd3|Psmd6|Psmd8|Psme1|Psme2|Rad23b|Vcp
GO:0005783	endoplasmic reticulum	cellular_component	69	119	985	57.9832	12.0812	4.41486	1.48383e-05	0.0040022		ER to Golgi vesicle-mediated transport|endoplasmic reticulum part|intramolecular oxidoreductase activity, transposing S-S bonds	Aco1|Acsl5|Anp32a|Apex1|Arl6ip5|Arsb|Asl|Asph|Atp2a2|Bcap31|Calr|Canx|Cat|Cisd2|Ckap4|Cst3|Ctsz|Cyb5r3|Ddost|Eif5a|Erap1|Erlin1|Erp29|Gja1|Hmox2|Hsd17b12|Hsp90b1|Lpcat2|Lpin2|Lrrc59|Mlec|Mogs|Mtdh|Ncf1|P2ry13|P4hb|Pdia3|Pdia4|Pdia6|Pebp1|Pigt|Ppib|Prkcd|Ptgs1|Ptrf|Rab1|Rab14|Rpn1|Rpn2|Rrbp1|Sec11a|Sec22b|Sec31a|Set|Sgpl1|Spcs2|Ssr1|Stt3a|Tmco1|Tmed9|Tmem173|Tmx3|Txndc12|Uggt1|Ugt1a1|Vapa|Vapb|Vcp…
GO:0005737	cytoplasm	cellular_component	338	752	4880	44.9468	15.4098	4.55083	6.57924e-06	0.00211256		phosphoprotein binding|proteasome core complex|proteasome core complex, alpha-subunit complex|threonine-type peptidase activity	Aars|Abi1|Abi3|Acly|Aco1|Acp1|Actb|Actc1|Actr2|Ada|Adh5|Adprhl2|Aif1|Ak1|Akr1b3|Aldh9a1|Alox5|Anp32a|Anxa3|Anxa4|Anxa5|Anxa6|Apbb1ip|Apex1|Api5|Arcn1|Arf3|Arf5|Arhgdia|Arhgdib|Arl6ip5|Arpc2|Arpc4|Arpc5|Arrb1|As3mt|Asl|Asrgl1|Bag1|Bin1|Bin2|Blvrb|Bsn|C1qa|Cab39|Calm1|Calr|Camk1d|Canx|Cap1|Capza2|Capzb|Cbr1|Cbr3|Ccar1|Cct2|Cct4|Cct5|Cct6a|Cct7|Cct8|Cdc37|Cdc42|Cfl1|Chmp2b|Chmp4b|Ckb|Clasp2|Clic1|Cm…
GO:0005829	cytosol	cellular_component	180	352	1515	51.1364	23.2343	5.2755	2.06284e-07	0.000139097		phosphoprotein binding	Acly|Aco1|Actb|Ada|Aif1|Akr1b3|Aldh9a1|Alox5|Ap1b1|Apbb1ip|Arcn1|Arhgdia|Arrb1|As3mt|Bag1|Bcap31|Blvrb|Bub3|Calr|Cap1|Capza2|Capzb|Cat|Cbr3|Cct2|Cct4|Cct5|Cct6a|Cct7|Cct8|Cdc37|Cdc42|Cfl1|Chmp2b|Chmp4b|Ckb|Cndp2|Comt|Copb2|Copz1|Cryl1|Ctbp1|Cyb5r3|Dock2|Dync1h1|Eef1a1|Eef1b2|Eef1d|Eef1g|Eif2s2|Eif2s3x|Eif3a|Eif4a1|Eif5a|Elmo1|Eprs|Flna|Fmnl1|Fyb|Gapdh|Gja1|Glrx|Gm4737|Gpd1|Gpi1|Gsn|Gsr|Gyg|Hprt|H…
GO:0003735	structural constituent of ribosome	molecular_function	33	63	342	52.381	18.4211	2.22602	0.0342943	0.789554	ribosome		Gm10020|Gm8730|Itgam|Rpl10a|Rpl10l|Rpl12|Rpl13|Rpl14|Rpl18a|Rpl19|Rpl23a|Rpl27a|Rpl28|Rpl29|Rpl3|Rpl32|Rpl35|Rpl4|Rpl5|Rpl6|Rpl7|Rpl8|Rplp2|Rps12|Rps15a|Rps2|Rps20|Rps21|Rps3|Rps4x|Rps5|Rps8|Rps9
GO:0016864	intramolecular oxidoreductase activity, transposing S-S bonds	molecular_function	5	6	8	83.3333	75	2.23206	0.0361216	0.789554	endoplasmic reticulum|endoplasmic reticulum part|organic ether metabolic process|protein disulfide oxidoreductase activity		P4hb|Pdia3|Pdia4|Pdia6|Tmx3
GO:0016298	lipase activity	molecular_function	5	6	84	83.3333	7.14286	2.23206	0.0361216	0.789554			Abhd12|Lypla1|Plcg2|Pld4|Prdx6
GO:0015035	protein disulfide oxidoreductase activity	molecular_function	9	13	24	69.2308	54.1667	2.24602	0.0412014	0.847015		intramolecular oxidoreductase activity, transposing S-S bonds	Glrx|P4hb|Pdia3|Pdia4|Pdia6|Sh3bgrl3|Tmx3|Txn1|Txnl1
GO:0051219	phosphoprotein binding	molecular_function	8	11	49	72.7273	22.449	2.3033	0.0286466	0.72346	cytoplasm|cytosol		Arrb1|Bag1|Lyn|Mapk1|Mapk3|Ptpn6|Ywhab|Ywhae
GO:0016757	transferase activity, transferring glycosyl groups	molecular_function	11	16	258	68.75	6.20155	2.4544	0.0190315	0.56783			Ddost|Gyg|Hprt|Parp1|Pnp|Rpn1|Rpn2|Stt3a|Uggt1|Ugt1a1|Umps
GO:0008047	enzyme activator activity	molecular_function	21	35	332	60	10.5422	2.57873	0.0133307	0.444994			Abi1|Arhgap25|Arhgdia|Arhgdib|Arrb1|Dock2|Gdi2|Git2|Gtf2f1|Hmha1|Nckap1l|Pak2|Ppp2r4|Prkcd|Psme1|Psme2|Pycard|Rangap1|Rgs10|Sh3bp1|Smap2
GO:0070003	threonine-type peptidase activity	molecular_function	12	14	24	85.7143	58.3333	3.60122	0.000435059	0.0356149	anaphase-promoting complex-dependent proteasomal ubiquitin-dependent protein catabolic process|cytoplasm|negative regulation of protein modification process|positive regulation of ligase activity|positive regulation of protein metabolic process|proteasome complex|proteasome core complex	proteasome core complex|proteasome core complex, alpha-subunit complex	Psma1|Psma2|Psma3|Psma4|Psma5|Psma6|Psma7|Psmb1|Psmb3|Psmb4|Psmb7|Psmb8
GO:0043524	negative regulation of neuron apoptosis	biological_process	6	18	79	33.3333	22.7848	2.25211	0.0370433	0.619809			Mecp2|Nefl|Snca|Sncb|Sod2|Stxbp1
GO:0055080	cation homeostasis	biological_process	9	30	316	30	9.49367	2.39734	0.0313401	0.537726			Apoe|Atp1a2|Atp2b2|Atp5b|Camk2d|Fech|Gnb1|Nptn|Sod2
GO:0051188	cofactor biosynthetic process	biological_process	6	17	112	35.2941	15.1786	2.41769	0.0280352	0.498789	mitochondrion		AK157302|Dlat|Dld|Fech|Pdha1|Pdhb
GO:0051276	chromosome organization	biological_process	19	79	590	24.0506	13.3898	2.41856	0.0216316	0.419144		protein-DNA complex|protein-DNA complex assembly	Acin1|Cbx5|Cenpv|Ctcf|Eny2|H1fx|H2afx|H2afy2|H2afz|Hist1h2ac|Hist1h2bm|Hist2h2ab|Hmgn3|Mecp2|Phb|Ruvbl1|Smarce1|Terf2ip|Top2b
GO:0050770	regulation of axonogenesis	biological_process	5	13	87	38.4615	14.9425	2.43572	0.0306372	0.53244			Mapt|Mbp|Nefl|Nefm|Thy1
GO:0006887	exocytosis	biological_process	5	13	104	38.4615	12.5	2.43572	0.0306372	0.53244	neurotransmitter transport		Cplx2|Rab3a|Stx1a|Stxbp1|Syt1
GO:0034220	ion transmembrane transport	biological_process	14	53	625	26.4151	8.48	2.45941	0.0270512	0.483836	inorganic cation transmembrane transporter activity	ATP biosynthetic process|ATPase activity, coupled to movement of substances|hydrogen transport|hydrolase activity, acting on acid anhydrides, catalyzing transmembrane movement of substances|metal ion transmembrane transporter activity|proton-transporting two-sector ATPase complex, catalytic domain	Atp1a2|Atp1a3|Atp1b1|Atp1b2|Atp2b2|Atp5a1|Atp5b|Atp5c1|Atp5d|Atp5j|Atp6v1a|Atp6v1b2|Cox5a|Cox6b1
GO:0065004	protein-DNA complex assembly	biological_process	8	24	137	33.3333	17.5182	2.60528	0.0166854	0.413822	chromosome organization		Cenpv|H1fx|H2afx|H2afy2|H2afz|Hist1h2ac|Hist1h2bm|Hist2h2ab
GO:0051606	detection of stimulus	biological_process	5	12	122	41.6667	9.83607	2.65443	0.021348	0.418359			Atp2b2|Fech|Gnb1|Hspd1|Sod2
GO:0009064	glutamine family amino acid metabolic process	biological_process	5	12	52	41.6667	23.0769	2.65443	0.021348	0.418359			Aldh5a1|Gls|Glud1|Got2|Mecp2
GO:0007399	nervous system development	biological_process	10	32	277	31.25	11.5523	2.67932	0.0185135	0.418359			Elavl3|Gap43|Ina|Ndufv2|Nova1|Nptn|Pura|Sdha|Smarce1|Stmn1
GO:0006818	hydrogen transport	biological_process	10	32	111	31.25	28.8288	2.67932	0.0185135	0.418359	inorganic cation transmembrane transporter activity|ion transmembrane transport|monovalent inorganic cation transport	proton-transporting two-sector ATPase complex, catalytic domain	Atp1a2|Atp5a1|Atp5b|Atp5c1|Atp5d|Atp5j|Atp6v1a|Atp6v1b2|Cox5a|Cox6b1
GO:0006096	glycolysis	biological_process	8	23	52	34.7826	44.2308	2.74749	0.0126907	0.349456			Aldoc|Dlat|Eno2|Mdh2|Ogdh|Ogdhl|Pdha1|Pdhb
GO:0016337	cell-cell adhesion	biological_process	9	27	275	33.3333	9.81818	2.76585	0.0112831	0.319672			Cadm3|Cldn11|Igsf5|Ncam1|Nptn|Pnn|Stxbp1|Thy1|Vcl
GO:0006200	ATP catabolic process	biological_process	15	54	263	27.7778	20.5323	2.77105	0.00991358	0.315959		ATP biosynthetic process|ATPase activity, coupled to movement of substances|hydrolase activity, acting on acid anhydrides, catalyzing transmembrane movement of substances|metal ion transmembrane transporter activity|proton-transporting two-sector ATPase complex, catalytic domain	Atp1a2|Atp1a3|Atp1b1|Atp1b2|Atp2b2|Atp5a1|Atp5b|Atp5c1|Atp5d|Atp5j|Atp6v1a|Atp6v1b2|Ddx50|Dhx9|Nsf
GO:0009416	response to light stimulus	biological_process	6	15	153	40	9.80392	2.78717	0.0146316	0.385394			Atp1a2|Atp1a3|Fech|Gnb1|Mecp2|Rev1
GO:0006310	DNA recombination	biological_process	6	14	114	42.8571	12.2807	2.9953	0.00997958	0.315959			H2afx|Hspd1|Psip1|Ruvbl1|Terf2ip|Top2b
GO:0030705	cytoskeleton-dependent intracellular transport	biological_process	5	10	25	50	40	3.16883	0.00872317	0.288335	neuron projection		Hap1|Mapt|Nefl|Nefm|Uchl1
GO:0007006	mitochondrial membrane organization	biological_process	5	10	36	50	27.7778	3.16883	0.00872317	0.288335	mitochondrion		Opa1|Ppif|Snca|Timm10|Timm13
GO:0050877	neurological system process	biological_process	15	48	1643	31.25	2.92149	3.29775	0.00280016	0.135281			Amph|Atp1a2|Atp1a3|Atp2b2|Camk2b|Gls|Gnb1|Mecp2|Ncam1|Nefl|Olfr559|Opa1|Rab3a|Sod2|Uchl1
GO:0015672	monovalent inorganic cation transport	biological_process	14	43	392	32.5581	10.9694	3.36211	0.00312974	0.135281		hydrogen transport|proton-transporting two-sector ATPase complex, catalytic domain	Atp1a2|Atp1a3|Atp1b1|Atp1b2|Atp5a1|Atp5b|Atp5c1|Atp5d|Atp5j|Atp6v1a|Atp6v1b2|Cox5a|Cox6b1|Nsf
GO:0033044	regulation of chromosome organization	biological_process	5	9	55	55.5556	16.3636	3.4777	0.00494665	0.196207			Cenpv|Ctcf|Mecp2|Snca|Terf2ip
GO:0021700	developmental maturation	biological_process	5	9	106	55.5556	8.49057	3.4777	0.00494665	0.196207			Dld|Mecp2|Plp1|Rab3a|Stxbp1
GO:0006754	ATP biosynthetic process	biological_process	12	33	97	36.3636	34.0206	3.56043	0.00151576	0.100203	ATP catabolic process|inorganic cation transmembrane transporter activity|ion transmembrane transport	ATPase activity, coupled to movement of substances|hydrolase activity, acting on acid anhydrides, catalyzing transmembrane movement of substances|metal ion transmembrane transporter activity|proton-transporting two-sector ATPase complex, catalytic domain	Atp1a2|Atp1a3|Atp1b1|Atp1b2|Atp2b2|Atp5a1|Atp5b|Atp5c1|Atp5d|Atp5j|Atp6v1a|Atp6v1b2
GO:0008344	adult locomotory behavior	biological_process	7	13	74	53.8462	17.5676	4.00985	0.0010419	0.0789388			Atp1a2|Atp1a3|Cnp|Mapt|Mecp2|Snca|Uchl1
GO:0007409	axonogenesis	biological_process	9	18	123	50	14.6341	4.26179	0.000392306	0.0413331			Apoe|Cnp|Mapt|Nefl|Rab3a|Snap91|Stmn1|Top2b|Uchl1
GO:0042391	regulation of membrane potential	biological_process	7	12	124	58.3333	9.67742	4.29234	0.000548891	0.0468502			Cx3cl1|Dld|Mecp2|Ndufs1|Ppp3ca|Snca|Sod2
GO:0006734	NADH metabolic process	biological_process	6	9	11	66.6667	81.8182	4.42248	0.000533115	0.0466643	mitochondrion		Dlst|Gpd2|Idh3a|Idh3b|Mdh2|Ogdh
GO:0031644	regulation of neurological system process	biological_process	12	26	224	46.1538	11.6071	4.57582	0.000108005	0.0152576			Atp2b2|Camk2b|Mecp2|Napb|Ncam1|Nptn|Ppp3ca|Rab3a|Snca|Stx1a|Stxbp1|Syp
GO:0007268	synaptic transmission	biological_process	10	18	168	55.5556	10.7143	4.93168	5.69e-05	0.0102384			Gls|Mecp2|Napb|Rab3a|Snap91|Snca|Stx1a|Stx1b|Stxbp1|Syp
GO:0017157	regulation of exocytosis	biological_process	9	14	68	64.2857	20.5882	5.2713	2.78e-05	0.00637361			Napb|Nsf|Rab3a|Sept5|Snca|Stx1a|Stx1b|Stxbp1|Syt1
GO:0048489	synaptic vesicle transport	biological_process	6	7	30	85.7143	23.3333	5.32541	5.77e-05	0.0102384			Amph|Cplx2|Rab3a|Sh3gl2|Snca|Syt1
GO:0051193	regulation of cofactor metabolic process	biological_process	7	9	16	77.7778	56.25	5.36727	3.72e-05	0.00783148	mitochondrion	pyruvate dehydrogenase complex	Dlat|Dld|Pdha1|Pdhb|Pdhx|Pdk2|Snca
GO:0006836	neurotransmitter transport	biological_process	10	16	80	62.5	20	5.4358	1.37e-05	0.00354929		exocytosis	Atp1a2|Cplx2|Rab3a|Snap91|Stx1a|Stx1b|Stxbp1|Syn1|Syn2|Syt1
GO:0043648	dicarboxylic acid metabolic process	biological_process	14	22	44	63.6364	50	6.53739	1.6e-07	6.74e-05	mitochondrion		Aldh5a1|Cs|Dld|Dlst|Fh1|Got2|Idh3a|Idh3b|Mdh2|Ogdh|Sdha|Sdhb|Sucla2|Suclg1
GO:0006084	acetyl-CoA metabolic process	biological_process	16	24	44	66.6667	54.5455	7.25495	7.09e-09	4.35e-06	mitochondrion		Aco2|Cs|Dlat|Dld|Dlst|Fh1|Idh3a|Idh3b|Mdh2|Ogdh|Pdha1|Pdhb|Sdha|Sdhb|Sucla2|Suclg1
GO:0022900	electron transport chain	biological_process	27	47	121	57.4468	38.843	8.41228	5.27e-12	7.11e-09		NADH dehydrogenase activity|NADH dehydrogenase complex|respiratory chain	Aldh5a1|Dld|Mecp2|Ndufa10|Ndufa2|Ndufa5|Ndufa6|Ndufa7|Ndufa9|Ndufab1|Ndufs1|Ndufs2|Ndufs3|Ndufs4|Ndufs6|Ndufs7|Ndufv1|Ndufv2|Ndufv3|Sdha|Sdhb|Snca|Sod2|Uqcrb|Uqcrc1|Uqcrc2|Uqcrh
GO:0044454	nuclear chromosome part	cellular_component	9	30	197	30	15.2284	2.39734	0.0313401	0.537726			Cbx5|H2afx|H2afy2|H2afz|Mecp2|Pura|Syn1|Terf2ip|Top2b
GO:0030427	site of polarized growth	cellular_component	6	16	92	37.5	17.3913	2.59541	0.0206031	0.418359			Basp1|Hap1|Mapt|Nefl|Snca|Thy1
GO:0005694	chromosome	cellular_component	13	45	216	28.8889	20.8333	2.73615	0.0160115	0.402857			Cbx5|Ctcf|H2afx|H2afy2|H2afz|Hist1h2ac|Hist1h2bm|Hist2h2ab|Rbm19|Terf2ip|Top1|Top2b|Zfr
GO:0044306	neuron projection terminus	cellular_component	6	15	46	40	32.6087	2.78717	0.0146316	0.385394			Amph|Hap1|Sept5|Snca|Sncb|Syp
GO:0033178	proton-transporting two-sector ATPase complex, catalytic domain	cellular_component	6	13	19	46.1538	68.4211	3.22278	0.00648525	0.232607	ATP biosynthetic process|ATP catabolic process|ATPase activity, coupled to movement of substances|hydrogen transport|hydrolase activity, acting on acid anhydrides, catalyzing transmembrane movement of substances|inorganic cation transmembrane transporter activity|ion transmembrane transport|monovalent inorganic cation transport		Atp5a1|Atp5b|Atp5c1|Atp5d|Atp6v1a|Atp6v1b2
GO:0071013	catalytic step 2 spliceosome	cellular_component	17	55	80	30.9091	68.75	3.46505	0.00153276	0.100344			Cdc40|Cdc5l|Eftud2|Hnrnpa1|Hnrnpa3|Hnrnpc|Hnrnpr|Plrg1|Pnn|Raly|Rbm8a|Rbmx|Sart1|Sf3a1|Sf3b2|Snrnp40|Snw1
GO:0032993	protein-DNA complex	cellular_component	8	18	137	44.4444	13.1387	3.59189	0.00219849	0.114627	DNA binding|chromosome organization		H1fx|H2afx|H2afy2|H2afz|Hist1h2ac|Hist1h2bm|Hist2h2ab|Terf2ip
GO:0043005	neuron projection	cellular_component	23	80	501	28.75	15.9681	3.65244	0.000910497	0.0697668		cytoskeleton-dependent intracellular transport	Add1|Aldoc|Apoe|Atp1a2|Atp1a3|Atp2b2|Cplx2|Gap43|Hap1|Mapt|Ncam1|Nefl|Nefm|Nrgn|Ntm|Opa1|Pura|Snca|Stx1a|Syt1|Thy1|Tubb3|Uchl1
GO:0033267	axon part	cellular_component	11	28	133	39.2857	21.0526	3.7154	0.00114137	0.0813414			Amph|Hap1|Ina|Mapt|Mbp|Nefh|Nefl|Nefm|Sept5|Snca|Sncb
GO:0042734	presynaptic membrane	cellular_component	5	8	53	62.5	15.0943	3.83436	0.00249468	0.123147			Nptn|Sept3|Snap91|Syp|Syt1
GO:0008021	synaptic vesicle	cellular_component	10	21	87	47.619	24.1379	4.29709	0.0003044	0.0336486		synaptic vesicle membrane	Amph|Rab3a|Sept5|Snap91|Snca|Stx1a|Syn1|Syn2|Syp|Syt1
GO:0045202	synapse	cellular_component	16	42	343	38.0952	12.2449	4.34919	0.000130856	0.0173013		synaptic vesicle membrane	Add1|Amph|Atp1a2|Camk2d|Cplx2|Gap43|Nefm|Nrgn|Ntm|Psd3|Sept3|Stx1a|Syn1|Syn2|Syp|Syt1
GO:0030672	synaptic vesicle membrane	cellular_component	5	6	45	83.3333	13.3333	4.76373	0.000344658	0.0368894	synapse|synaptic vesicle		Stx1a|Syn1|Syn2|Syp|Syt1
GO:0045254	pyruvate dehydrogenase complex	cellular_component	5	5	7	100	71.4286	5.40238	6.53e-05	0.0109785	mitochondrion|regulation of cofactor metabolic process		Dlat|Dld|Pdha1|Pdhb|Pdk2
GO:0005759	mitochondrial matrix	cellular_component	25	57	147	43.8596	38.7755	6.3422	5.64e-08	2.53e-05	mitochondrion		Acat1|Ak4|Aldh5a1|Atp5a1|Atp5b|Atp5c1|Atp5d|Cs|Dld|Fech|Fh1|Glud1|Got2|Grpel1|Hspd1|Hspe1|Mdh2|Ndufa10|Ndufa9|Ogdh|Oxct1|Pdha1|Pdhb|Pdk2|Ppif
GO:0005739	mitochondrion	cellular_component	85	327	1435	25.9939	22.7875	6.46805	1.02e-09	6.85e-07		NADH dehydrogenase activity|NADH dehydrogenase complex|NADH metabolic process|acetyl-CoA metabolic process|chaperone binding|cofactor biosynthetic process|dicarboxylic acid metabolic process|metal cluster binding|mitochondrial inner membrane|mitochondrial matrix|mitochondrial membrane organization|mitochondrial membrane part|pyruvate dehydrogenase complex|regulation of cofactor metabolic process|…	AK157302|Acat1|Aco2|Ak4|Aldh5a1|Aldoc|Atp5a1|Atp5b|Atp5c1|Atp5d|Atp5j|Atp6v1a|Atpif1|Auh|Chchd3|Cisd1|Ckmt1|Cox5a|Cox6b1|Cs|Dlat|Dld|Dlst|Fech|Fh1|Gbas|Gls|Glud1|Got2|Gpd2|Grpel1|Hspa9|Hspd1|Hspe1|Idh3a|Idh3b|Ilf3|Immt|Mdh2|Mrps36|Ndufa10|Ndufa2|Ndufa5|Ndufa6|Ndufa7|Ndufa9|Ndufab1|Ndufs1|Ndufs2|Ndufs3|Ndufs4|Ndufs6|Ndufs7|Ndufv1|Ndufv2|Ndufv3|Nefh|Nipsnap1|Ogdh|Opa1|Oxct1|Pdha1|Pdhb|Pdhx|Pdk2|Phb…
GO:0030964	NADH dehydrogenase complex	cellular_component	16	25	41	64	60.9756	7.02706	1.71e-08	8.26e-06	electron transport chain|mitochondrial membrane part|mitochondrion|respiratory chain	NADH dehydrogenase activity	Ndufa10|Ndufa2|Ndufa5|Ndufa6|Ndufa7|Ndufa9|Ndufab1|Ndufs1|Ndufs2|Ndufs3|Ndufs4|Ndufs6|Ndufs7|Ndufv1|Ndufv2|Ndufv3
GO:0070469	respiratory chain	cellular_component	20	32	65	62.5	49.2308	7.72511	4.47e-10	3.35e-07	electron transport chain|mitochondrion	NADH dehydrogenase activity|NADH dehydrogenase complex	Ndufa10|Ndufa2|Ndufa5|Ndufa6|Ndufa7|Ndufa9|Ndufab1|Ndufs1|Ndufs2|Ndufs3|Ndufs4|Ndufs6|Ndufs7|Ndufv1|Ndufv2|Ndufv3|Uqcrb|Uqcrc1|Uqcrc2|Uqcrh
GO:0005743	mitochondrial inner membrane	cellular_component	47	105	322	44.7619	32.6087	9.00994	1.05e-14	2.76e-11	mitochondrion	NADH dehydrogenase activity	Acat1|Atp5a1|Atp5b|Atp5c1|Atp5d|Atp5j|Chchd3|Ckmt1|Cox5a|Cox6b1|Fech|Glud1|Got2|Gpd2|Hspd1|Immt|Mdh2|Ndufa2|Ndufa5|Ndufa6|Ndufa7|Ndufa9|Ndufs1|Ndufs2|Ndufs3|Ndufs4|Ndufs6|Ndufs7|Ndufv1|Ndufv2|Ndufv3|Nipsnap1|Opa1|Phb|Phb2|Ppif|Sdha|Sdhb|Slc25a22|Sod2|Suclg1|Timm10|Timm13|Uqcrb|Uqcrc1|Uqcrc2|Uqcrh
GO:0044455	mitochondrial membrane part	cellular_component	31	53	123	58.4906	43.0894	9.1681	5.89e-14	9.94e-11	mitochondrion	NADH dehydrogenase activity|NADH dehydrogenase complex	Atp5a1|Atp5b|Atp5c1|Atp5d|Atp5j|Atpif1|Hspd1|Immt|Ndufa10|Ndufa2|Ndufa5|Ndufa6|Ndufa7|Ndufa9|Ndufab1|Ndufs1|Ndufs2|Ndufs3|Ndufs4|Ndufs6|Ndufs7|Ndufv1|Ndufv2|Ndufv3|Opa1|Phb|Sdha|Sdhb|Uqcrc1|Uqcrc2|Uqcrh
GO:0016836	hydro-lyase activity	molecular_function	5	14	44	35.7143	31.8182	2.23664	0.0421137	0.684272			Aco2|Auh|Dkc1|Eno2|Fh1
GO:0046982	protein heterodimerization activity	molecular_function	11	38	290	28.9474	13.1034	2.51922	0.0186963	0.418359			Add1|Add2|Amph|Apoe|Eno2|Hspd1|Pdk2|Ppp3ca|Stx1a|Suclg1|Top2b
GO:0003677	DNA binding	molecular_function	37	168	2072	22.0238	8.10811	2.84742	0.00770433	0.267785		protein-DNA complex	Bclaf1|Cdc5l|Ctcf|Dhx9|H1fx|H2afx|H2afy2|H2afz|Hist1h2ac|Hist1h2bm|Hist2h2ab|Hmgn3|Hnrnpa1|Ilf3|Mecp2|Myef2|Nolc1|Pnn|Polr2i|Psip1|Pura|Rev1|Safb|Safb2|Smarce1|Sod2|Son|Strbp|Terf2ip|Top1|Top2b|Trp53bp1|Zfp326|Zfp512|Zfr|Zmat2|Zmynd11
GO:0051087	chaperone binding	molecular_function	5	11	37	45.4545	29.7297	2.89695	0.0141084	0.376019	mitochondrion		Dlst|Grpel1|Hspd1|Hspe1|Ogdh
GO:0000166	nucleotide binding	molecular_function	74	384	2403	19.2708	15.98	2.91596	0.00500664	0.196489			Acin1|Ak4|Aldh5a1|Atp1a2|Atp1a3|Atp2b2|Atp5a1|Atp5b|Atp6v1a|Atp6v1b2|Camk2b|Camk2d|Celf2|Ckmt1|Cnp|Ddx50|Dhx9|Dld|Dnm1|Eftud2|Elavl1|Elavl3|Elavl4|Glud1|Gm8994|Gm9755|Grpel1|Hnrnpa0|Hnrnpa1|Hnrnpa3|Hnrnpc|Hnrnpl|Hnrnpr|Hnrnpul2|Hspa9|Hspd1|Hspe1|Idh3a|Idh3b|Matr3|Mecp2|Msi2|Myef2|Ncoa5|Ndufa10|Ndufs2|Ndufv1|Ndufv2|Nsf|Opa1|Pdk2|Ptbp2|Rab3a|Raly|Ralyl|Rbm19|Rbm5|Rbm8a|Rbmx|Ruvbl1|Safb2|Sept3|Sept5…
GO:0046873	metal ion transmembrane transporter activity	molecular_function	5	10	138	50	7.24638	3.16883	0.00872317	0.288335	ATP biosynthetic process|ATP catabolic process|ATPase activity, coupled to movement of substances|hydrolase activity, acting on acid anhydrides, catalyzing transmembrane movement of substances|inorganic cation transmembrane transporter activity|ion transmembrane transport		Atp1a2|Atp1a3|Atp1b1|Atp1b2|Atp2b2
GO:0043492	ATPase activity, coupled to movement of substances	molecular_function	11	26	106	42.3077	24.5283	4.01707	0.000539792	0.0466643	ATP biosynthetic process|ATP catabolic process|hydrolase activity, acting on acid anhydrides, catalyzing transmembrane movement of substances|inorganic cation transmembrane transporter activity|ion transmembrane transport	hydrolase activity, acting on acid anhydrides, catalyzing transmembrane movement of substances|metal ion transmembrane transporter activity|proton-transporting two-sector ATPase complex, catalytic domain	Atp1a2|Atp1a3|Atp1b1|Atp1b2|Atp2b2|Atp5a1|Atp5b|Atp5c1|Atp5d|Atp6v1a|Atp6v1b2
GO:0016820	hydrolase activity, acting on acid anhydrides, catalyzing transmembrane movement of substances	molecular_function	11	26	105	42.3077	24.7619	4.01707	0.000539792	0.0466643	ATP biosynthetic process|ATP catabolic process|ATPase activity, coupled to movement of substances|inorganic cation transmembrane transporter activity|ion transmembrane transport	ATPase activity, coupled to movement of substances|metal ion transmembrane transporter activity|proton-transporting two-sector ATPase complex, catalytic domain	Atp1a2|Atp1a3|Atp1b1|Atp1b2|Atp2b2|Atp5a1|Atp5b|Atp5c1|Atp5d|Atp6v1a|Atp6v1b2
GO:0022890	inorganic cation transmembrane transporter activity	molecular_function	16	42	245	38.0952	17.1429	4.34919	0.000130856	0.0173013		ATP biosynthetic process|ATPase activity, coupled to movement of substances|hydrogen transport|hydrolase activity, acting on acid anhydrides, catalyzing transmembrane movement of substances|ion transmembrane transport|metal ion transmembrane transporter activity|proton-transporting two-sector ATPase complex, catalytic domain	Atp1a2|Atp1a3|Atp1b1|Atp1b2|Atp2b2|Atp5a1|Atp5b|Atp5c1|Atp5d|Atp5j|Atp6v1a|Atp6v1b2|Cox5a|Cox6b1|Uqcrb|Uqcrh
GO:0005516	calmodulin binding	molecular_function	11	22	129	50	17.0543	4.71734	8.53e-05	0.01307			Add1|Add2|Atp2b2|Atpif1|Camk2b|Camk2d|Gap43|Marcksl1|Nrgn|Ppp3ca|Syt1
GO:0051540	metal cluster binding	molecular_function	10	18	57	55.5556	31.5789	4.93168	5.69e-05	0.0102384	mitochondrion		AK157302|Aco2|Cisd1|Fech|Ndufs1|Ndufs2|Ndufs7|Ndufv1|Ndufv2|Sdhb
GO:0000149	SNARE binding	molecular_function	7	10	46	70	21.7391	4.96198	0.000108445	0.0152576			Cplx2|Napb|Nsf|Sept5|Stx1a|Stxbp1|Syp
GO:0003954	NADH dehydrogenase activity	molecular_function	10	13	27	76.9231	48.1481	6.37104	7.38e-07	0.000248663	NADH dehydrogenase complex|electron transport chain|mitochondrial inner membrane|mitochondrial membrane part|mitochondrion|respiratory chain		Ndufa2|Ndufa7|Ndufa9|Ndufs1|Ndufs2|Ndufs3|Ndufs4|Ndufs7|Ndufv1|Ndufv2
